# Hypothetical control of postural sway

**DOI:** 10.1101/2020.05.19.104760

**Authors:** Madhur Mangalam, Damian G. Kelty-Stephen

## Abstract

Quiet standing exhibits strongly intermittent variability that has inspired at least two interpretations. First, variability can be intermittent through the alternating engagement and disengagement of complementary control processes at distinct scales. A second and perhaps deeper way to interpret this intermittency is through the possibility that postural control depends on cascade-like interactions across many timescales at once, suggesting specific non-Gaussian distributional properties at different timescales. Multiscale probability density function (PDF) analysis shows that quiet standing on a stable surface exhibits a crossover from low, increasing non-Gaussianity (consistent with exponential distributions) at shorter timescales, reflecting inertial control, towards higher non-Gaussianity. Feedback-based control at medium to longer timescales yields a linear decrease characteristic of cascade dynamics. Destabilizing quiet standing with unstable surface or closed eyes serves to attenuate inertial control and to elicit more of the feedback-based control over progressively shorter timescales. The result was to strengthen the appearance of the linear decay indicating cascade dynamics. Finally, both linear and nonlinear indices of postural sway also govern the relative strength of crossover or of linear decay, suggesting that tempering of non-Gaussianity across log-timescale is a function of both extrinsic constraints and endogenous postural control. These results provide new evidence that cascading interactions across longer-timescales supporting postural corrections can even recruit shorter-timescale processes with novel task constraints that can destabilize posture.
