## Supplementary Table S1 for "Hypothetical control of postural sway"

### Sheet: Supplementary_Table_S1
	b	s.e.	df	t	p		Model: CoP_Surrogate_nGIndex ~ poly(log(Scale),2)*Surface*Vision*AgeGroup*Type + (CoP_Mean + CoP_SD + CoP_RMSE + CoP_SampEn + CoP_MSE + CoP_HfGn + CoP_HfGn_diff_OS + CoP_dAlpha + CoP_dAlpha_diff_OS) + (1|Participant)
Effects of Surface, Vision, and AgeGroup on Surrogates
(Intercept)	0.318919	0.00557195	9556.41	57.2366	0	***	Signif. codes: ‘MS’ p < 0.1; ‘*’ p < 0.05; ‘**’ p < 0.01; ‘***’ p < 0.001
poly(log(Scale), 2)1	-3.13634	0.26144	235151	-11.9964	3.79378e-33	***
poly(log(Scale), 2)2	1.61008	0.26144	235151	6.15852	7.35482e-10	***
SurfaceUnstable	-0.00502399	0.00105821	89859.6	-4.74763	2.0613e-06	***
poly(log(Scale), 2)1:SurfaceUnstable	-1.51922	0.369731	235151	-4.10898	3.97539e-05	***
poly(log(Scale), 2)2:SurfaceUnstable	-0.706193	0.369731	235151	-1.91002	0.0561322	MS
VisionEyesClosed	-0.00913955	0.000781753	232940	-11.6911	1.44439e-31	***
poly(log(Scale), 2)1:VisionEyesClosed	-1.41616	0.369731	235151	-3.83025	0.000128045	***
poly(log(Scale), 2)2:VisionEyesClosed	-0.302136	0.369731	235151	-0.817178	0.413828
AgeGroupYoung	-0.00516383	0.00204471	63.2885	-2.52546	0.0140709	*
poly(log(Scale), 2)1:AgeGroupYoung	-0.881995	0.352198	235151	-2.50426	0.0122716	*
poly(log(Scale), 2)2:AgeGroupYoung	-0.357255	0.352198	235151	-1.01436	0.310413
SurfaceUnstable:VisionEyesClosed	0.0129111	0.00114169	234895	11.3087	1.20948e-29	***
poly(log(Scale), 2)1:SurfaceUnstable:VisionEyesClosed	1.92669	0.522879	235151	3.68476	0.000228967	***
poly(log(Scale), 2)2:SurfaceUnstable:VisionEyesClosed	1.42633	0.522879	235151	2.72784	0.00637561	**
SurfaceUnstable:AgeGroupYoung	0.00443076	0.0010595	235048	4.18195	2.89121e-05	***
poly(log(Scale), 2)1:SurfaceUnstable:AgeGroupYoung	1.29086	0.498084	235151	2.59164	0.00955242	**
poly(log(Scale), 2)2:SurfaceUnstable:AgeGroupYoung	0.403724	0.498084	235151	0.810554	0.417623
VisionEyesClosed:AgeGroupYoung	0.00443041	0.00102967	235184	4.30276	1.68748e-05	***
poly(log(Scale), 2)1:VisionEyesClosed:AgeGroupYoung	0.965269	0.498084	235151	1.93796	0.0526287	MS
poly(log(Scale), 2)2:VisionEyesClosed:AgeGroupYoung	0.892266	0.498084	235151	1.7914	0.073231	MS
SurfaceUnstable:VisionEyesClosed:AgeGroupYoung	-0.0119249	0.00146194	235188	-8.15692	3.45342e-16	***
poly(log(Scale), 2)1:SurfaceUnstable:VisionEyesClosed:AgeGroupYoung	-1.9643	0.704397	235151	-2.78863	0.00529358	**
poly(log(Scale), 2)2:SurfaceUnstable:VisionEyesClosed:AgeGroupYoung	-1.45798	0.704397	235151	-2.06982	0.0384702	*
Effects of Surface, Vision, and AgeGroup on Original CoP PED Series
TypeOriginal	0.0529085	0.000762373	235151	69.3998	0	***
poly(log(Scale), 2)1:TypeOriginal	-13.3737	0.369731	235151	-36.1715	1.05176e-285	***
poly(log(Scale), 2)2:TypeOriginal	-2.56828	0.369731	235151	-6.94634	3.75851e-12	***
SurfaceUnstable:TypeOriginal	-0.00381505	0.00107816	235151	-3.53849	0.000402505	***
poly(log(Scale), 2)1:SurfaceUnstable:TypeOriginal	-5.37433	0.522879	235151	-10.2783	8.9303e-25	***
poly(log(Scale), 2)2:SurfaceUnstable:TypeOriginal	8.63641	0.522879	235151	16.517	2.9968e-61	***
VisionEyesClosed:TypeOriginal	0.0165558	0.00107816	235151	15.3557	3.44461e-53	***
poly(log(Scale), 2)1:VisionEyesClosed:TypeOriginal	-0.153913	0.522879	235151	-0.294357	0.768486
poly(log(Scale), 2)2:VisionEyesClosed:TypeOriginal	0.402428	0.522879	235151	0.769638	0.441516
AgeGroupYoung:TypeOriginal	0.0197164	0.00102703	235151	19.1975	4.49342e-82	***
poly(log(Scale), 2)1:AgeGroupYoung:TypeOriginal	3.74453	0.498084	235151	7.51787	5.58705e-14	***
poly(log(Scale), 2)2:AgeGroupYoung:TypeOriginal	-0.361121	0.498084	235151	-0.72502	0.46844
SurfaceUnstable:VisionEyesClosed:TypeOriginal	-0.0121609	0.00152475	235151	-7.9757	1.5219e-15	***
poly(log(Scale), 2)1:SurfaceUnstable:VisionEyesClosed:TypeOriginal	-1.24149	0.739463	235151	-1.67891	0.0931712	MS
poly(log(Scale), 2)2:SurfaceUnstable:VisionEyesClosed:TypeOriginal	3.26105	0.739463	235151	4.41003	1.03404e-05	***
SurfaceUnstable:AgeGroupYoung:TypeOriginal	-0.0206496	0.00145244	235151	-14.2171	7.49343e-46	***
poly(log(Scale), 2)1:SurfaceUnstable:AgeGroupYoung:TypeOriginal	-2.257	0.704397	235151	-3.20415	0.00135478	***
poly(log(Scale), 2)2:SurfaceUnstable:AgeGroupYoung:TypeOriginal	-1.6663	0.704397	235151	-2.36557	0.0180032	*
VisionEyesClosed:AgeGroupYoung:TypeOriginal	-0.00565598	0.00145244	235151	-3.89412	9.85844e-05	***
poly(log(Scale), 2)1:VisionEyesClosed:AgeGroupYoung:TypeOriginal	-1.21426	0.704397	235151	-1.72383	0.0847391	MS
poly(log(Scale), 2)2:VisionEyesClosed:AgeGroupYoung:TypeOriginal	-1.35991	0.704397	235151	-1.93061	0.0535327	MS
SurfaceUnstable:VisionEyesClosed:AgeGroupYoung:TypeOriginal	0.00691226	0.00205406	235151	3.36516	0.000765108	***
poly(log(Scale), 2)1:SurfaceUnstable:VisionEyesClosed:AgeGroupYoung:TypeOriginal	-0.340609	0.996168	235151	-0.34192	0.732412
poly(log(Scale), 2)2:SurfaceUnstable:VisionEyesClosed:AgeGroupYoung:TypeOriginal	1.03389	0.996168	235151	1.03787	0.299332
Main effects of indices of postural control
CoP_Mean	-41.6731	3.32564	202192	-12.5308	5.22151e-36	***
CoP_SD	-31.0052	2.47703	194973	-12.5171	6.21708e-36	***
CoP_RMSE	51.76	4.13717	199294	12.511	6.70931e-36	***
CoP_SampEn	-0.01277	0.00250458	43418.7	-5.09866	3.435e-07	***
CoP_MSE	-0.0843375	0.00145804	198207	-57.843	0	***
CoP_HfGn	0.0812024	0.00437604	229024	18.5561	8.28783e-77	***
CoP_HfGn_diff_OS	-0.0464391	0.00363915	231389	-12.761	2.78825e-37	***
CoP_dAlpha	2.71974	0.0848652	221134	32.0478	7.755e-225	***
CoP_dAlpha_diff_OS	-2.72315	0.0849996	221452	-32.0372	1.08486e-224	***
