## Supplementary Table S2 for "Hypothetical control of postural sway"

### Sheet: Supplementary_Table_S2
	b	s.e.	z	p		Model: CoP_Surrogate_dist_type_recode ~ poly(log(Scale),3)*Surface*Vision*AgeGroup*Type + (1|Participant)
Effects of Surface, Vision, and AgeGroup on Surrogates
(Intercept)	1.227	0.0535174	22.9272	2.49083e-116	***	Signif. codes: ‘MS’ p < 0.1; ‘*’ p < 0.05; ‘**’ p < 0.01; ‘***’ p < 0.001
poly(log(Scale), 3)1	541.25	19.7715	27.3753	5.39997e-165	***
poly(log(Scale), 3)2	-93.7021	24.0652	-3.89369	9.87325e-05	***
poly(log(Scale), 3)3	14.8589	19.883	0.747318	0.454872
SurfaceUnstable	0.227291	0.037696	6.0296	1.64368e-09	***
poly(log(Scale), 3)1:SurfaceUnstable	116.195	31.6846	3.66724	0.000245178	***
poly(log(Scale), 3)2:SurfaceUnstable	4.28137	37.9182	0.11291	0.910102
poly(log(Scale), 3)3:SurfaceUnstable	94.1842	31.5308	2.98705	0.00281681	***
VisionEyesClosed	0.102156	0.0362217	2.8203	0.00479785	***
poly(log(Scale), 3)1:VisionEyesClosed	54.9902	29.2212	1.88186	0.0598552	MS
poly(log(Scale), 3)2:VisionEyesClosed	22.1077	35.2744	0.626734	0.530833
poly(log(Scale), 3)3:VisionEyesClosed	52.5869	29.4305	1.78682	0.0739667	MS
AgeGroupYoung	0.138887	0.0726511	1.9117	0.055915	MS
poly(log(Scale), 3)1:AgeGroupYoung	64.7438	28.8907	2.24099	0.0250265	*
poly(log(Scale), 3)2:AgeGroupYoung	-17.9021	35.0227	-0.511157	0.609241
poly(log(Scale), 3)3:AgeGroupYoung	87.2788	28.9927	3.01037	0.00260926	***
SurfaceUnstable:VisionEyesClosed	-0.286224	0.0536195	-5.33805	9.39501e-08	***
poly(log(Scale), 3)1:SurfaceUnstable:VisionEyesClosed	-37.3094	47.3848	-0.78737	0.431066
poly(log(Scale), 3)2:SurfaceUnstable:VisionEyesClosed	-70.849	56.8914	-1.24534	0.213007
poly(log(Scale), 3)3:SurfaceUnstable:VisionEyesClosed	-12.9872	46.4649	-0.279505	0.779857
SurfaceUnstable:AgeGroupYoung	-0.196785	0.0509874	-3.85948	0.000113627	***
poly(log(Scale), 3)1:SurfaceUnstable:AgeGroupYoung	-106.132	42.772	-2.48135	0.0130886	*
poly(log(Scale), 3)2:SurfaceUnstable:AgeGroupYoung	51.4132	51.1612	1.00493	0.314933
poly(log(Scale), 3)3:SurfaceUnstable:AgeGroupYoung	-99.4384	42.8472	-2.32077	0.0202993	*
VisionEyesClosed:AgeGroupYoung	-0.219045	0.0495805	-4.41796	9.96384e-06	***
poly(log(Scale), 3)1:VisionEyesClosed:AgeGroupYoung	-45.2962	41.3752	-1.09477	0.273619
poly(log(Scale), 3)2:VisionEyesClosed:AgeGroupYoung	24.7164	49.9056	0.495264	0.620414
poly(log(Scale), 3)3:VisionEyesClosed:AgeGroupYoung	-105.999	41.3293	-2.56475	0.0103251	*
SurfaceUnstable:VisionEyesClosed:AgeGroupYoung	0.442369	0.0725893	6.09413	1.10033e-09	***
poly(log(Scale), 3)1:SurfaceUnstable:VisionEyesClosed:AgeGroupYoung	55.3729	63.2559	0.875379	0.381368
poly(log(Scale), 3)2:SurfaceUnstable:VisionEyesClosed:AgeGroupYoung	-28.4736	75.9054	-0.375119	0.707572
poly(log(Scale), 3)3:SurfaceUnstable:VisionEyesClosed:AgeGroupYoung	-2.68394	62.2471	-0.0431174	0.965608
Effects of Surface, Vision, and AgeGroup on Original CoP PED Series
TypeOriginal	-1.74708	0.0402618	-43.3929	0	***
poly(log(Scale), 3)1:TypeOriginal	296.154	37.9903	7.79551	6.41468e-15	***
poly(log(Scale), 3)2:TypeOriginal	161.976	37.716	4.29463	1.74981e-05	***
poly(log(Scale), 3)3:TypeOriginal	-209.157	28.4145	-7.36092	1.82644e-13	***
SurfaceUnstable:TypeOriginal	0.0125345	0.0790967	0.158471	0.874086
poly(log(Scale), 3)1:SurfaceUnstable:TypeOriginal	6.32456	109.162	0.0579377	0.953798
poly(log(Scale), 3)2:SurfaceUnstable:TypeOriginal	-248.549	122.112	-2.03542	0.0418085	*
poly(log(Scale), 3)3:SurfaceUnstable:TypeOriginal	108.058	65.7391	1.64374	0.10023
VisionEyesClosed:TypeOriginal	-0.405671	0.093414	-4.34272	1.4073e-05	***
poly(log(Scale), 3)1:VisionEyesClosed:TypeOriginal	87.8554	135.517	0.648299	0.516792
poly(log(Scale), 3)2:VisionEyesClosed:TypeOriginal	-248.02	149.142	-1.66298	0.0963162	MS
poly(log(Scale), 3)3:VisionEyesClosed:TypeOriginal	133.733	72.9867	1.8323	0.0669074	MS
AgeGroupYoung:TypeOriginal	-0.42481	0.0733023	-5.79532	6.81893e-09	***
poly(log(Scale), 3)1:AgeGroupYoung:TypeOrig	-43.2834	99.3166	-0.435812	0.662973
poly(log(Scale), 3)2:AgeGroupYoung:TypeOriginal	-163.639	110.571	-1.47995	0.138886
poly(log(Scale), 3)3:AgeGroupYoung:TypeOriginal	81.433	59.147	1.37679	0.168577
SurfaceUnstable:VisionEyesClosed:TypeOriginal	0.619978	0.125635	4.93474	8.02572e-07	***
poly(log(Scale), 3)1:SurfaceUnstable:VisionEyesClosed:TypeOriginal	-275.245	182.623	-1.50718	0.131765
poly(log(Scale), 3)2:SurfaceUnstable:VisionEyesClosed:TypeOriginal	417.627	204.565	2.04154	0.0411973	*
poly(log(Scale), 3)3:SurfaceUnstable:VisionEyesClosed:TypeOriginal	-231.375	104.466	-2.21483	0.0267717	*
SurfaceUnstable:AgeGroupYoung:TypeOriginal	0.367986	0.120816	3.04584	0.00232031	***
poly(log(Scale), 3)1:SurfaceUnstable:AgeGroupYoung:TypeOriginal	80.0769	175.855	0.455357	0.648852
poly(log(Scale), 3)2:SurfaceUnstable:AgeGroupYoung:TypeOriginal	110.899	197.411	0.561768	0.574274
poly(log(Scale), 3)3:SurfaceUnstable:AgeGroupYoung:TypeOriginal	-131.672	100.659	-1.3081	0.190839
VisionEyesClosed:AgeGroupYoung:TypeOriginal	-0.0162089	0.177298	-0.0914219	0.927157
poly(log(Scale), 3)1:VisionEyesClosed:AgeGroupYoung:TypeOriginal	423.409	270.517	1.56519	0.117539
poly(log(Scale), 3)2:VisionEyesClosed:AgeGroupYoung:TypeOriginal	-226.107	290.928	-0.777191	0.437046
poly(log(Scale), 3)3:VisionEyesClosed:AgeGroupYoung:TypeOriginal	16.5483	128.754	0.128527	0.897732
SurfaceUnstable:VisionEyesClosed:AgeGroupYoung:TypeOriginal	-0.387286	0.224011	-1.72887	0.0838317	MS
poly(log(Scale), 3)1:SurfaceUnstable:VisionEyesClosed:AgeGroupYoung:TypeOriginal	41.2073	340.721	0.120942	0.903737
poly(log(Scale), 3)2:SurfaceUnstable:VisionEyesClosed:AgeGroupYoung:TypeOriginal	-268.289	372.406	-0.720419	0.471267
poly(log(Scale), 3)3:SurfaceUnstable:VisionEyesClosed:AgeGroupYoung:TypeOriginal	353.946	172.655	2.05003	0.0403619	*
