## Supplementary Table S3 for "Hypothetical control of postural sway"

### Sheet: Supplementary_Table_S3
	b	s.e.	df	t	p		Model: CoP_Surrogate_nGIndex ~ poly(log(Scale),2)*Surface*Vision*AgeGroup*Type*(CoP_Mean + CoP_SD + CoP_RMSE + CoP_SampEn + CoP_MSE + CoP_HfGn + CoP_HfGn_diff_OS + CoP_dAlpha + CoP_dAlpha_diff_OS) + (1|Participant)
Effects of Surface, Vision, and AgeGroup on Surrogates
(Intercept)	0.307733	0.0232915	193626	13.2123	7.7581e-40	***	Signif. codes: ‘MS’ p < 0.1; ‘*’ p < 0.05; ‘**’ p < 0.01; ‘***’ p < 0.001
poly(log(Scale), 2)1	-11.5324	10.8329	235150	-1.06457	0.287071
poly(log(Scale), 2)2	-3.9438	10.8329	235150	-0.364056	0.715816
SurfaceUnstable	0.000476632	0.0350066	234960	0.0136155	0.989137
poly(log(Scale), 2)1:SurfaceUnstable	9.38064	16.6768	235150	0.562497	0.573778
poly(log(Scale), 2)2:SurfaceUnstable	8.6834	16.6768	235150	0.520688	0.602585
VisionEyesClosed	0.0743608	0.0303549	234724	2.44972	0.0142976	*
poly(log(Scale), 2)1:VisionEyesClosed	6.73777	14.3998	235150	0.467907	0.639852
poly(log(Scale), 2)2:VisionEyesClosed	5.34227	14.3998	235150	0.370995	0.710641
AgeGroupYoung	0.0239035	0.0322144	180720	0.742013	0.45808
poly(log(Scale), 2)1:AgeGroupYoung	30.0539	14.8849	235150	2.01908	0.0434797	*
poly(log(Scale), 2)2:AgeGroupYoung	14.1776	14.8849	235150	0.95248	0.340855
SurfaceUnstable:VisionEyesClosed	-0.00627515	0.0458491	235165	-0.136865	0.891137
poly(log(Scale), 2)1:SurfaceUnstable:VisionEyesClosed	-7.35278	22.0323	235150	-0.333727	0.738586
poly(log(Scale), 2)2:SurfaceUnstable:VisionEyesClosed	18.9711	22.0323	235150	0.861057	0.389208
SurfaceUnstable:AgeGroupYoung	0.0639383	0.0476691	235026	1.34129	0.179827
poly(log(Scale), 2)1:SurfaceUnstable:AgeGroupYoung	16.4341	22.7181	235150	0.723391	0.46944
poly(log(Scale), 2)2:SurfaceUnstable:AgeGroupYoung	28.8193	22.7181	235150	1.26856	0.204599
VisionEyesClosed:AgeGroupYoung	-0.210175	0.0428941	234843	-4.89987	9.59639e-07	***
poly(log(Scale), 2)1:VisionEyesClosed:AgeGroupYoung	-68.8035	20.3469	235150	-3.38152	0.000720976	***
poly(log(Scale), 2)2:VisionEyesClosed:AgeGroupYoung	-36.3154	20.3469	235150	-1.78481	0.0742929	MS
SurfaceUnstable:VisionEyesClosed:AgeGroupYoung	0.0164657	0.0635733	235032	0.259003	0.795633
poly(log(Scale), 2)1:SurfaceUnstable:VisionEyesClosed:AgeGroupYoung	-3.07083	30.3352	235150	-0.10123	0.919368
poly(log(Scale), 2)2:SurfaceUnstable:VisionEyesClosed:AgeGroupYoung	-51.746	30.3352	235150	-1.70581	0.0880453	MS
Effects of Surface, Vision, and AgeGroup on Original CoP PED Series
TypeOriginal	0.173347	0.0315895	235155	5.48748	4.08127e-08	***
poly(log(Scale), 2)1:TypeOriginal	-40.7513	15.3201	235150	-2.65999	0.0078148	**
poly(log(Scale), 2)2:TypeOriginal	-20.6551	15.3201	235150	-1.34824	0.177583
SurfaceUnstable:TypeOriginal	-0.313301	0.0486305	235183	-6.44248	1.17759e-10	***
poly(log(Scale), 2)1:SurfaceUnstable:TypeOriginal	-109.464	23.5845	235150	-4.64135	3.46329e-06	***
poly(log(Scale), 2)2:SurfaceUnstable:TypeOriginal	-3.56554	23.5845	235150	-0.151181	0.879833
VisionEyesClosed:TypeOriginal	-0.118098	0.0419907	235158	-2.81248	0.00491657	***
poly(log(Scale), 2)1:VisionEyesClosed:TypeOriginal	-34.2461	20.3644	235150	-1.68166	0.0926352	MS
poly(log(Scale), 2)2:VisionEyesClosed:TypeOriginal	6.97446	20.3644	235150	0.342483	0.731988
AgeGroupYoung:TypeOriginal	-0.25217	0.0434053	235150	-5.80967	6.26776e-09	***
poly(log(Scale), 2)1:AgeGroupYoung:TypeOriginal	-76.3404	21.0505	235150	-3.62654	0.000287303	***
poly(log(Scale), 2)2:AgeGroupYoung:TypeOriginal	-27.7245	21.0505	235150	-1.31705	0.187823
SurfaceUnstable:VisionEyesClosed:TypeOriginal	0.267128	0.0642475	235176	4.15779	3.21453e-05	***
poly(log(Scale), 2)1:SurfaceUnstable:VisionEyesClosed:TypeOriginal	43.7693	31.1584	235150	1.40474	0.160101
poly(log(Scale), 2)2:SurfaceUnstable:VisionEyesClosed:TypeOriginal	-96.925	31.1584	235150	-3.11072	0.00186655	***
SurfaceUnstable:AgeGroupYoung:TypeOriginal	0.303023	0.0662474	235170	4.57412	4.78475e-06	***
poly(log(Scale), 2)1:SurfaceUnstable:AgeGroupYoung:TypeOriginal	140.994	32.1283	235150	4.38847	1.14201e-05	***
poly(log(Scale), 2)2:SurfaceUnstable:AgeGroupYoung:TypeOriginal	40.3388	32.1283	235150	1.25556	0.209279
VisionEyesClosed:AgeGroupYoung:TypeOriginal	0.809169	0.0593328	235156	13.6378	2.47669e-42	***
poly(log(Scale), 2)1:VisionEyesClosed:AgeGroupYoung:TypeOriginal	188.902	28.7749	235150	6.56483	5.21994e-11	***
poly(log(Scale), 2)2:VisionEyesClosed:AgeGroupYoung:TypeOriginal	36.3912	28.7749	235150	1.26469	0.205984
SurfaceUnstable:VisionEyesClosed:AgeGroupYoung:TypeOriginal	-0.552648	0.0884593	235170	-6.24748	4.1784e-10	***
poly(log(Scale), 2)1:SurfaceUnstable:VisionEyesClosed:AgeGroupYoung:TypeOriginal	-131.007	42.9005	235150	-3.05374	0.00226036	***
poly(log(Scale), 2)2:SurfaceUnstable:VisionEyesClosed:AgeGroupYoung:TypeOriginal	65.9258	42.9005	235150	1.53672	0.124364
Interactions with indices of postural control
Mean (CoP_Mean)
CoP_Mean	-84.2238	44.8855	168097	-1.87641	0.0606002	MS
poly(log(Scale), 2)1:CoP_Mean	-9462.54	21264	235150	-0.445003	0.656318
poly(log(Scale), 2)2:CoP_Mean	-11057.2	21264	235150	-0.519995	0.603068
SurfaceUnstable:CoP_Mean	62.6431	50.6354	162972	1.23714	0.216037
poly(log(Scale), 2)1:SurfaceUnstable:CoP_Mean	13019.1	24226.8	235150	0.537383	0.591004
poly(log(Scale), 2)2:SurfaceUnstable:CoP_Mean	25261.2	24226.8	235150	1.0427	0.297089
VisionEyesClosed:CoP_Mean	2.74183	48.2876	162599	0.0567812	0.95472
poly(log(Scale), 2)1:VisionEyesClosed:CoP_Mean	1310.42	22708.8	235150	0.0577055	0.953983
poly(log(Scale), 2)2:VisionEyesClosed:CoP_Mean	10038.7	22708.8	235150	0.442062	0.658445
AgeGroupYoung:CoP_Mean	28.2426	51.7385	189846	0.545872	0.585155
poly(log(Scale), 2)1:AgeGroupYoung:CoP_Mean	-9972.77	24442.7	235150	-0.408005	0.68327
poly(log(Scale), 2)2:AgeGroupYoung:CoP_Mean	-11791.1	24442.7	235150	-0.482396	0.629525
SurfaceUnstable:VisionEyesClosed:CoP_Mean	33.1488	53.9808	157422	0.614084	0.53916
poly(log(Scale), 2)1:SurfaceUnstable:VisionEyesClosed:CoP_Mean	4014.47	25677.6	235150	0.156341	0.875764
poly(log(Scale), 2)2:SurfaceUnstable:VisionEyesClosed:CoP_Mean	-26493.5	25677.6	235150	-1.03177	0.302179
SurfaceUnstable:AgeGroupYoung:CoP_Mean	26.3404	62.6993	196410	0.420106	0.674408
poly(log(Scale), 2)1:SurfaceUnstable:AgeGroupYoung:CoP_Mean	36629	29934.7	235150	1.22363	0.221093
poly(log(Scale), 2)2:SurfaceUnstable:AgeGroupYoung:CoP_Mean	15151.8	29934.7	235150	0.506163	0.612743
VisionEyesClosed:AgeGroupYoung:CoP_Mean	53.6291	58.7034	189754	0.913561	0.360949
poly(log(Scale), 2)1:VisionEyesClosed:AgeGroupYoung:CoP_Mean	41153.1	27712.4	235150	1.48501	0.137543
poly(log(Scale), 2)2:VisionEyesClosed:AgeGroupYoung:CoP_Mean	13997.9	27712.4	235150	0.505115	0.613479
SurfaceUnstable:VisionEyesClosed:AgeGroupYoung:CoP_Mean	-107.132	69.581	193444	-1.53968	0.12364
poly(log(Scale), 2)1:SurfaceUnstable:VisionEyesClosed:AgeGroupYoung:CoP_Mean	-69863.1	33144.7	235150	-2.10782	0.0350475	*
poly(log(Scale), 2)2:SurfaceUnstable:VisionEyesClosed:AgeGroupYoung:CoP_Mean	-23818.8	33144.7	235150	-0.71863	0.472369
Standard Deviation (CoP_SD)
CoP_SD	-36.9244	29.4113	169353	-1.25545	0.209319
poly(log(Scale), 2)1:CoP_SD	-849.16	13931.8	235150	-0.0609511	0.951398
poly(log(Scale), 2)2:CoP_SD	-100.794	13931.8	235150	-0.00723481	0.994228
SurfaceUnstable:CoP_SD	32.2393	33.3416	164589	0.96694	0.333575
poly(log(Scale), 2)1:SurfaceUnstable:CoP_SD	6256.73	15953.1	235150	0.392194	0.694915
poly(log(Scale), 2)2:SurfaceUnstable:CoP_SD	13234.4	15953.2	235150	0.829577	0.406779
VisionEyesClosed:CoP_SD	4.62309	31.9032	165988	0.14491	0.884782
poly(log(Scale), 2)1:VisionEyesClosed:CoP_SD	-930.232	15019.9	235150	-0.0619333	0.950616
poly(log(Scale), 2)2:VisionEyesClosed:CoP_SD	749.31	15019.9	235150	0.0498878	0.960212
AgeGroupYoung:CoP_SD	29.7143	33.9592	190281	0.875	0.381575
poly(log(Scale), 2)1:AgeGroupYoung:CoP_SD	-4699.46	16013.7	235150	-0.293465	0.769167
poly(log(Scale), 2)2:AgeGroupYoung:CoP_SD	-7358.85	16013.7	235150	-0.459535	0.645851
SurfaceUnstable:VisionEyesClosed:CoP_SD	12.5767	35.8217	160850	0.351091	0.725521
poly(log(Scale), 2)1:SurfaceUnstable:VisionEyesClosed:CoP_SD	1430.55	17052.6	235150	0.0838901	0.933144
poly(log(Scale), 2)2:SurfaceUnstable:VisionEyesClosed:CoP_SD	-15890.1	17052.6	235150	-0.931827	0.351427
SurfaceUnstable:AgeGroupYoung:CoP_SD	6.71874	41.9112	199562	0.160309	0.872638
poly(log(Scale), 2)1:SurfaceUnstable:AgeGroupYoung:CoP_SD	17554.8	20009.1	235150	0.877337	0.380304
poly(log(Scale), 2)2:SurfaceUnstable:AgeGroupYoung:CoP_SD	7508.46	20009.1	235150	0.375252	0.707474
VisionEyesClosed:AgeGroupYoung:CoP_SD	9.03076	39.1675	193461	0.230567	0.817651
poly(log(Scale), 2)1:VisionEyesClosed:AgeGroupYoung:CoP_SD	18826.3	18505.4	235150	1.01734	0.308994
poly(log(Scale), 2)2:VisionEyesClosed:AgeGroupYoung:CoP_SD	8350.2	18505.4	235150	0.451231	0.651824
SurfaceUnstable:VisionEyesClosed:AgeGroupYoung:CoP_SD	-43.9924	47.125	198141	-0.933526	0.35055
poly(log(Scale), 2)1:SurfaceUnstable:VisionEyesClosed:AgeGroupYoung:CoP_SD	-33944.3	22467.5	235150	-1.51082	0.130837
poly(log(Scale), 2)2:SurfaceUnstable:VisionEyesClosed:AgeGroupYoung:CoP_SD	-13832.3	22467.5	235150	-0.615656	0.538122
Root Mean Square Estimate (CoP_RMSE)
CoP_RMSE	87.6228	53.5616	168182	1.63593	0.101857
poly(log(Scale), 2)1:CoP_RMSE	8147.64	25371.9	235150	0.321129	0.748113
poly(log(Scale), 2)2:CoP_RMSE	9188.34	25371.9	235150	0.362147	0.717243
SurfaceUnstable:CoP_RMSE	-67.4261	60.5184	163212	-1.11414	0.26522
poly(log(Scale), 2)1:SurfaceUnstable:CoP_RMSE	-14099.2	28956.2	235150	-0.486914	0.62632
poly(log(Scale), 2)2:SurfaceUnstable:CoP_RMSE	-28306.9	28956.2	235150	-0.977578	0.328284
VisionEyesClosed:CoP_RMSE	-3.71994	57.7307	163234	-0.064436	0.948623
poly(log(Scale), 2)1:VisionEyesClosed:CoP_RMSE	-108.259	27155.1	235150	-0.00398668	0.996819
poly(log(Scale), 2)2:VisionEyesClosed:CoP_RMSE	-8685.58	27155.1	235150	-0.319851	0.749081
AgeGroupYoung:CoP_RMSE	-38.3735	61.6801	189618	-0.622138	0.533852
poly(log(Scale), 2)1:AgeGroupYoung:CoP_RMSE	11185.2	29124.1	235150	0.384052	0.700941
poly(log(Scale), 2)2:AgeGroupYoung:CoP_RMSE	14283.8	29124.1	235150	0.490446	0.623819
SurfaceUnstable:VisionEyesClosed:CoP_RMSE	-35.6302	64.6384	158105	-0.551222	0.581482
poly(log(Scale), 2)1:SurfaceUnstable:VisionEyesClosed:CoP_RMSE	-4647.11	30752.3	235150	-0.151114	0.879886
poly(log(Scale), 2)2:SurfaceUnstable:VisionEyesClosed:CoP_RMSE	30719.7	30752.3	235150	0.99894	0.317825
SurfaceUnstable:AgeGroupYoung:CoP_RMSE	-26.7428	75.1972	197167	-0.355636	0.722113
poly(log(Scale), 2)1:SurfaceUnstable:AgeGroupYoung:CoP_RMSE	-40614.7	35905.9	235150	-1.13114	0.257996
poly(log(Scale), 2)2:SurfaceUnstable:AgeGroupYoung:CoP_RMSE	-17214.2	35905.9	235150	-0.479427	0.631635
VisionEyesClosed:AgeGroupYoung:CoP_RMSE	-51.2625	70.2776	190383	-0.729429	0.46574
poly(log(Scale), 2)1:VisionEyesClosed:AgeGroupYoung:CoP_RMSE	-45271.4	33181.7	235150	-1.36435	0.172459
poly(log(Scale), 2)2:VisionEyesClosed:AgeGroupYoung:CoP_RMSE	-16660.3	33181.7	235150	-0.502092	0.615603
SurfaceUnstable:VisionEyesClosed:AgeGroupYoung:CoP_RMSE	115.336	83.7377	194535	1.37735	0.168406
poly(log(Scale), 2)1:SurfaceUnstable:VisionEyesClosed:AgeGroupYoung:CoP_RMSE	77838.3	39897.8	235150	1.95094	0.0510654	MS
poly(log(Scale), 2)2:SurfaceUnstable:VisionEyesClosed:AgeGroupYoung:CoP_RMSE	28034.9	39897.8	235150	0.702668	0.482263
Sample Entropy (CoP_SampEn)
CoP_SampEn	-0.0204836	0.00889323	143284	-2.30328	0.0212648	*
poly(log(Scale), 2)1:CoP_SampEn	10.9456	3.80803	235150	2.87435	0.00404903	***
poly(log(Scale), 2)2:CoP_SampEn	8.3973	3.80803	235150	2.20516	0.0274441	*
SurfaceUnstable:CoP_SampEn	-0.0196547	0.0168665	227039	-1.16531	0.243895
poly(log(Scale), 2)1:SurfaceUnstable:CoP_SampEn	8.63386	7.79538	235150	1.10756	0.268053
poly(log(Scale), 2)2:SurfaceUnstable:CoP_SampEn	1.77723	7.79538	235150	0.227985	0.819658
VisionEyesClosed:CoP_SampEn	-0.0153034	0.0117339	234545	-1.30421	0.192165
poly(log(Scale), 2)1:VisionEyesClosed:CoP_SampEn	-4.84077	5.60807	235150	-0.86318	0.38804
poly(log(Scale), 2)2:VisionEyesClosed:CoP_SampEn	-8.60789	5.60807	235150	-1.53491	0.124807
AgeGroupYoung:CoP_SampEn	-0.0192636	0.0113531	108062	-1.69677	0.0897427	MS
poly(log(Scale), 2)1:AgeGroupYoung:CoP_SampEn	-17.7131	4.74889	235150	-3.72994	0.000191572	***
poly(log(Scale), 2)2:AgeGroupYoung:CoP_SampEn	-11.757	4.74889	235150	-2.47574	0.0132968	*
SurfaceUnstable:VisionEyesClosed:CoP_SampEn	-0.0643672	0.0229876	235153	-2.80009	0.00510929	**
poly(log(Scale), 2)1:SurfaceUnstable:VisionEyesClosed:CoP_SampEn	-20.6911	11.0315	235150	-1.87565	0.0607049	MS
poly(log(Scale), 2)2:SurfaceUnstable:VisionEyesClosed:CoP_SampEn	-18.3834	11.0315	235150	-1.66645	0.0956246	MS
SurfaceUnstable:AgeGroupYoung:CoP_SampEn	0.0144102	0.0222913	222242	0.646452	0.517988
poly(log(Scale), 2)1:SurfaceUnstable:AgeGroupYoung:CoP_SampEn	-30.0683	10.2916	235150	-2.92163	0.00348235	***
poly(log(Scale), 2)2:SurfaceUnstable:AgeGroupYoung:CoP_SampEn	-21.9225	10.2916	235150	-2.13014	0.0331614	*
VisionEyesClosed:AgeGroupYoung:CoP_SampEn	0.0479091	0.0150087	234568	3.19209	0.00141266	***
poly(log(Scale), 2)1:VisionEyesClosed:AgeGroupYoung:CoP_SampEn	18.2583	7.17029	235150	2.54638	0.0108852	*
poly(log(Scale), 2)2:VisionEyesClosed:AgeGroupYoung:CoP_SampEn	19.0006	7.17029	235150	2.6499	0.00805201	**
SurfaceUnstable:VisionEyesClosed:AgeGroupYoung:CoP_SampEn	0.100786	0.0319383	234749	3.15564	0.00160166	***
poly(log(Scale), 2)1:SurfaceUnstable:VisionEyesClosed:AgeGroupYoung:CoP_SampEn	52.6987	15.2233	235150	3.46172	0.000536825	***
poly(log(Scale), 2)2:SurfaceUnstable:VisionEyesClosed:AgeGroupYoung:CoP_SampEn	39.3611	15.2233	235150	2.58559	0.00972182	**
Multiscale Entropy (CoP_MSE)
CoP_MSE	0.0176336	0.00572795	232815	3.07851	0.00208064	***
poly(log(Scale), 2)1:CoP_MSE	13.5166	2.65978	235150	5.08185	3.74059e-07	***
poly(log(Scale), 2)2:CoP_MSE	9.85113	2.65978	235150	3.70375	0.000212487	***
SurfaceUnstable:CoP_MSE	-0.00337975	0.00817529	233652	-0.413411	0.679306
poly(log(Scale), 2)1:SurfaceUnstable:CoP_MSE	-6.71899	3.80619	235150	-1.76528	0.0775182	MS
poly(log(Scale), 2)2:SurfaceUnstable:CoP_MSE	-4.97501	3.80619	235150	-1.30708	0.191185
VisionEyesClosed:CoP_MSE	-0.00970558	0.00728846	234927	-1.33164	0.182981
poly(log(Scale), 2)1:VisionEyesClosed:CoP_MSE	-8.69879	3.4598	235150	-2.51425	0.0119293	*
poly(log(Scale), 2)2:VisionEyesClosed:CoP_MSE	-8.83258	3.4598	235150	-2.55292	0.0106831	*
AgeGroupYoung:CoP_MSE	-0.0159547	0.00840632	233889	-1.89795	0.0577043	MS
poly(log(Scale), 2)1:AgeGroupYoung:CoP_MSE	-11.5811	3.93085	235150	-2.94621	0.00321722	***
poly(log(Scale), 2)2:AgeGroupYoung:CoP_MSE	-11.4748	3.93085	235150	-2.91915	0.00351016	***
SurfaceUnstable:VisionEyesClosed:CoP_MSE	-0.0197183	0.010858	234518	-1.81601	0.0693704	MS
poly(log(Scale), 2)1:SurfaceUnstable:VisionEyesClosed:CoP_MSE	1.71532	5.1521	235150	0.332936	0.739183
poly(log(Scale), 2)2:SurfaceUnstable:VisionEyesClosed:CoP_MSE	-4.52221	5.1521	235150	-0.877741	0.380085
SurfaceUnstable:AgeGroupYoung:CoP_MSE	-0.0235478	0.0117977	234544	-1.99596	0.0459394	*
poly(log(Scale), 2)1:SurfaceUnstable:AgeGroupYoung:CoP_MSE	-8.03741	5.56469	235150	-1.44436	0.148639
poly(log(Scale), 2)2:SurfaceUnstable:AgeGroupYoung:CoP_MSE	-3.86747	5.56469	235150	-0.695002	0.487055
VisionEyesClosed:AgeGroupYoung:CoP_MSE	0.0400353	0.0112658	235019	3.55369	0.000379941	***
poly(log(Scale), 2)1:VisionEyesClosed:AgeGroupYoung:CoP_MSE	19.8247	5.35783	235150	3.70013	0.00021554	***
poly(log(Scale), 2)2:VisionEyesClosed:AgeGroupYoung:CoP_MSE	15.7535	5.35783	235150	2.94028	0.00327944	***
SurfaceUnstable:VisionEyesClosed:AgeGroupYoung:CoP_MSE	-0.00477608	0.0160333	234594	-0.297885	0.765791
poly(log(Scale), 2)1:SurfaceUnstable:VisionEyesClosed:AgeGroupYoung:CoP_MSE	-2.81135	7.60894	235150	-0.36948	0.71177
poly(log(Scale), 2)2:SurfaceUnstable:VisionEyesClosed:AgeGroupYoung:CoP_MSE	3.06855	7.60894	235150	0.403282	0.686741
Monofractal Scaling (CoP_HfGn)
CoP_HfGn	0.0168696	0.0207794	234149	0.81184	0.416884
poly(log(Scale), 2)1:CoP_HfGn	-20.4497	9.78636	235150	-2.08961	0.0366535	*
poly(log(Scale), 2)2:CoP_HfGn	-23.5364	9.78636	235150	-2.40502	0.0161723	*
SurfaceUnstable:CoP_HfGn	0.000207886	0.0298475	234954	0.00696494	0.994443
poly(log(Scale), 2)1:SurfaceUnstable:CoP_HfGn	-1.23776	14.1904	235150	-0.0872249	0.930493
poly(log(Scale), 2)2:SurfaceUnstable:CoP_HfGn	11.3847	14.1904	235150	0.80228	0.422392
VisionEyesClosed:CoP_HfGn	-0.0393377	0.0268347	234897	-1.46593	0.142669
poly(log(Scale), 2)1:VisionEyesClosed:CoP_HfGn	17.5427	12.7368	235150	1.37733	0.168412
poly(log(Scale), 2)2:VisionEyesClosed:CoP_HfGn	19.3661	12.7368	235150	1.52048	0.128391
AgeGroupYoung:CoP_HfGn	0.0749406	0.0269115	234092	2.78471	0.00535801	**
poly(log(Scale), 2)1:AgeGroupYoung:CoP_HfGn	32.1123	12.6252	235150	2.5435	0.0109754	*
poly(log(Scale), 2)2:AgeGroupYoung:CoP_HfGn	35.9599	12.6252	235150	2.84826	0.00439629	***
SurfaceUnstable:VisionEyesClosed:CoP_HfGn	0.0545503	0.0375958	235156	1.45097	0.14679
poly(log(Scale), 2)1:SurfaceUnstable:VisionEyesClosed:CoP_HfGn	11.5707	17.9987	235150	0.642865	0.520312
poly(log(Scale), 2)2:SurfaceUnstable:VisionEyesClosed:CoP_HfGn	-15.0316	17.9987	235150	-0.83515	0.403634
SurfaceUnstable:AgeGroupYoung:CoP_HfGn	-0.118196	0.0375354	234796	-3.14892	0.00163898	***
poly(log(Scale), 2)1:SurfaceUnstable:AgeGroupYoung:CoP_HfGn	-8.05654	17.7871	235150	-0.452942	0.650591
poly(log(Scale), 2)2:SurfaceUnstable:AgeGroupYoung:CoP_HfGn	-27.7689	17.7871	235150	-1.56118	0.118483
VisionEyesClosed:AgeGroupYoung:CoP_HfGn	0.0480965	0.0358983	234801	1.3398	0.180312
poly(log(Scale), 2)1:VisionEyesClosed:AgeGroupYoung:CoP_HfGn	-11.1181	16.9989	235150	-0.654046	0.513083
poly(log(Scale), 2)2:VisionEyesClosed:AgeGroupYoung:CoP_HfGn	-33.7231	16.9989	235150	-1.98384	0.0472747	*
SurfaceUnstable:VisionEyesClosed:AgeGroupYoung:CoP_HfGn	0.0203095	0.0490267	234848	0.414253	0.678689
poly(log(Scale), 2)1:SurfaceUnstable:VisionEyesClosed:AgeGroupYoung:CoP_HfGn	3.43878	23.3509	235150	0.147265	0.882923
poly(log(Scale), 2)2:SurfaceUnstable:VisionEyesClosed:AgeGroupYoung:CoP_HfGn	50.9173	23.3509	235150	2.18052	0.0292196	*
Difference of Monofractal Scaling from Shuffled Surrogates (CoP_HfGn_diff_OS)
CoP_HfGn_diff_OS	-0.00229047	0.0172527	234712	-0.13276	0.894383
poly(log(Scale), 2)1:CoP_HfGn_diff_OS	27.3008	8.17439	235150	3.33979	0.000838541	***
poly(log(Scale), 2)2:CoP_HfGn_diff_OS	27.5918	8.17439	235150	3.3754	0.00073721	***
SurfaceUnstable:CoP_HfGn_diff_OS	0.0194565	0.0233525	234951	0.833164	0.404753
poly(log(Scale), 2)1:SurfaceUnstable:CoP_HfGn_diff_OS	-9.26151	11.1078	235150	-0.833788	0.404401
poly(log(Scale), 2)2:SurfaceUnstable:CoP_HfGn_diff_OS	-20.475	11.1078	235150	-1.84331	0.0652849	MS
VisionEyesClosed:CoP_HfGn_diff_OS	0.0242749	0.0228986	234568	1.0601	0.289099
poly(log(Scale), 2)1:VisionEyesClosed:CoP_HfGn_diff_OS	-22.4674	10.8386	235150	-2.0729	0.0381829	*
poly(log(Scale), 2)2:VisionEyesClosed:CoP_HfGn_diff_OS	-24.8079	10.8386	235150	-2.28884	0.0220894	*
AgeGroupYoung:CoP_HfGn_diff_OS	-0.0924055	0.0217506	234678	-4.24841	2.15379e-05	***
poly(log(Scale), 2)1:AgeGroupYoung:CoP_HfGn_diff_OS	-42.5478	10.279	235150	-4.1393	3.4849e-05	***
poly(log(Scale), 2)2:AgeGroupYoung:CoP_HfGn_diff_OS	-38.0018	10.279	235150	-3.69704	0.000218175	***
SurfaceUnstable:VisionEyesClosed:CoP_HfGn_diff_OS	-0.0751249	0.0305978	235087	-2.45524	0.0140799	*
poly(log(Scale), 2)1:SurfaceUnstable:VisionEyesClosed:CoP_HfGn_diff_OS	2.67162	14.6337	235150	0.182566	0.855139
poly(log(Scale), 2)2:SurfaceUnstable:VisionEyesClosed:CoP_HfGn_diff_OS	19.1126	14.6337	235150	1.30606	0.191532
SurfaceUnstable:AgeGroupYoung:CoP_HfGn_diff_OS	0.0530067	0.0294193	234720	1.80176	0.0715839	MS
poly(log(Scale), 2)1:SurfaceUnstable:AgeGroupYoung:CoP_HfGn_diff_OS	5.78414	13.9262	235150	0.415342	0.677892
poly(log(Scale), 2)2:SurfaceUnstable:AgeGroupYoung:CoP_HfGn_diff_OS	12.8416	13.9262	235150	0.922116	0.356469
VisionEyesClosed:AgeGroupYoung:CoP_HfGn_diff_OS	-0.00607396	0.0295052	234883	-0.205861	0.8369
poly(log(Scale), 2)1:VisionEyesClosed:AgeGroupYoung:CoP_HfGn_diff_OS	25.8793	14.0239	235150	1.84537	0.0649848	MS
poly(log(Scale), 2)2:VisionEyesClosed:AgeGroupYoung:CoP_HfGn_diff_OS	37.7442	14.0239	235150	2.69142	0.00711539	**
SurfaceUnstable:VisionEyesClosed:AgeGroupYoung:CoP_HfGn_diff_OS	-0.0219248	0.0397931	235005	-0.550969	0.581655
poly(log(Scale), 2)1:SurfaceUnstable:VisionEyesClosed:AgeGroupYoung:CoP_HfGn_diff_OS	-19.0889	18.9945	235150	-1.00497	0.314913
poly(log(Scale), 2)2:SurfaceUnstable:VisionEyesClosed:AgeGroupYoung:CoP_HfGn_diff_OS	-32.3411	18.9945	235150	-1.70265	0.0886344	MS
Mulifractality (CoP_dAlpha)
CoP_dAlpha	-0.53794	0.43883	232857	-1.22585	0.220256
poly(log(Scale), 2)1:CoP_dAlpha	-515.508	205.487	235150	-2.50872	0.0121177	*
poly(log(Scale), 2)2:CoP_dAlpha	-93.9652	205.487	235150	-0.457281	0.64747
SurfaceUnstable:CoP_dAlpha	-1.8567	0.594651	233458	-3.12235	0.00179438	***
poly(log(Scale), 2)1:SurfaceUnstable:CoP_dAlpha	-192.929	279.618	235150	-0.689974	0.490211
poly(log(Scale), 2)2:SurfaceUnstable:CoP_dAlpha	-492.483	279.618	235150	-1.76127	0.0781938	MS
VisionEyesClosed:CoP_dAlpha	-2.2255	0.542046	232389	-4.10574	4.03154e-05	***
poly(log(Scale), 2)1:VisionEyesClosed:CoP_dAlpha	-281.139	255.355	235150	-1.10097	0.27091
poly(log(Scale), 2)2:VisionEyesClosed:CoP_dAlpha	69.3553	255.355	235150	0.271604	0.785927
AgeGroupYoung:CoP_dAlpha	-2.22844	0.673036	234107	-3.31102	0.000929704	***
poly(log(Scale), 2)1:AgeGroupYoung:CoP_dAlpha	-984.377	316.159	235150	-3.11355	0.00184871	***
poly(log(Scale), 2)2:AgeGroupYoung:CoP_dAlpha	-675.414	316.159	235150	-2.13631	0.0326551	*
SurfaceUnstable:VisionEyesClosed:CoP_dAlpha	3.84148	0.755132	234233	5.08716	3.63748e-07	***
poly(log(Scale), 2)1:SurfaceUnstable:VisionEyesClosed:CoP_dAlpha	953.634	358.006	235150	2.66374	0.00772828	**
poly(log(Scale), 2)2:SurfaceUnstable:VisionEyesClosed:CoP_dAlpha	818.375	358.006	235150	2.28593	0.0222594	*
SurfaceUnstable:AgeGroupYoung:CoP_dAlpha	3.30597	0.886001	234298	3.73134	0.000190508	***
poly(log(Scale), 2)1:SurfaceUnstable:AgeGroupYoung:CoP_dAlpha	1529.1	416.905	235150	3.66775	0.000244747	***
poly(log(Scale), 2)2:SurfaceUnstable:AgeGroupYoung:CoP_dAlpha	1011.06	416.905	235150	2.42515	0.0153028	*
VisionEyesClosed:AgeGroupYoung:CoP_dAlpha	5.27122	0.865829	233725	6.08806	1.14463e-09	***
poly(log(Scale), 2)1:VisionEyesClosed:AgeGroupYoung:CoP_dAlpha	2046.09	406.736	235150	5.03051	4.89524e-07	***
poly(log(Scale), 2)2:VisionEyesClosed:AgeGroupYoung:CoP_dAlpha	1286.16	406.736	235150	3.16215	0.0015663	***
SurfaceUnstable:VisionEyesClosed:AgeGroupYoung:CoP_dAlpha	-5.87545	1.15257	234480	-5.09771	3.44051e-07	***
poly(log(Scale), 2)1:SurfaceUnstable:VisionEyesClosed:AgeGroupYoung:CoP_dAlpha	-2269.25	544.273	235150	-4.16933	3.05605e-05	***
poly(log(Scale), 2)2:SurfaceUnstable:VisionEyesClosed:AgeGroupYoung:CoP_dAlpha	-1331.35	544.273	235150	-2.44611	0.0144414	*
Difference of Mulifractality from IAAFT Surrogates (CoP_dAlpha_diff_OS)
CoP_dAlpha_diff_OS	0.54953	0.43891	232825	1.25204	0.210558
poly(log(Scale), 2)1:CoP_dAlpha_diff_OS	519.35	205.494	235150	2.52733	0.011494	*
poly(log(Scale), 2)2:CoP_dAlpha_diff_OS	93.4998	205.494	235150	0.455001	0.649109
SurfaceUnstable:CoP_dAlpha_diff_OS	1.85119	0.594498	233425	3.11388	0.00184666	***
poly(log(Scale), 2)1:SurfaceUnstable:CoP_dAlpha_diff_OS	193.728	279.496	235150	0.693132	0.488227
poly(log(Scale), 2)2:SurfaceUnstable:CoP_dAlpha_diff_OS	501.048	279.496	235150	1.79268	0.0730246	MS
VisionEyesClosed:CoP_dAlpha_diff_OS	2.2066	0.542535	232399	4.06721	4.75956e-05	***
poly(log(Scale), 2)1:VisionEyesClosed:CoP_dAlpha_diff_OS	274.071	255.604	235150	1.07225	0.283611
poly(log(Scale), 2)2:VisionEyesClosed:CoP_dAlpha_diff_OS	-60.8801	255.604	235150	-0.238181	0.811741
AgeGroupYoung:CoP_dAlpha_diff_OS	2.20467	0.673825	234101	3.27187	0.00106855	***
poly(log(Scale), 2)1:AgeGroupYoung:CoP_dAlpha_diff_OS	979.451	316.513	235150	3.0945	0.00197168	***
poly(log(Scale), 2)2:AgeGroupYoung:CoP_dAlpha_diff_OS	672.604	316.513	235150	2.12504	0.0335842	*
SurfaceUnstable:VisionEyesClosed:CoP_dAlpha_diff_OS	-3.82265	0.755406	234226	-5.06039	4.18714e-07	***
poly(log(Scale), 2)1:SurfaceUnstable:VisionEyesClosed:CoP_dAlpha_diff_OS	-952.083	358.08	235150	-2.65885	0.00784124	**
poly(log(Scale), 2)2:SurfaceUnstable:VisionEyesClosed:CoP_dAlpha_diff_OS	-840.236	358.08	235150	-2.3465	0.0189514	*
SurfaceUnstable:AgeGroupYoung:CoP_dAlpha_diff_OS	-3.30024	0.886037	234287	-3.72472	0.000195577	***
poly(log(Scale), 2)1:SurfaceUnstable:AgeGroupYoung:CoP_dAlpha_diff_OS	-1535.62	416.872	235150	-3.68368	0.000229941	***
poly(log(Scale), 2)2:SurfaceUnstable:AgeGroupYoung:CoP_dAlpha_diff_OS	-1021.51	416.872	235150	-2.45041	0.0142699	*
VisionEyesClosed:AgeGroupYoung:CoP_dAlpha_diff_OS	-5.1964	0.86749	233716	-5.99016	2.09945e-09	***
poly(log(Scale), 2)1:VisionEyesClosed:AgeGroupYoung:CoP_dAlpha_diff_OS	-2032.95	407.454	235150	-4.98941	6.06081e-07	***
poly(log(Scale), 2)2:VisionEyesClosed:AgeGroupYoung:CoP_dAlpha_diff_OS	-1289.15	407.454	235150	-3.16393	0.00155677	***
SurfaceUnstable:VisionEyesClosed:AgeGroupYoung:CoP_dAlpha_diff_OS	5.82959	1.15342	234469	5.05416	4.32615e-07	***
poly(log(Scale), 2)1:SurfaceUnstable:VisionEyesClosed:AgeGroupYoung:CoP_dAlpha_diff_OS	2271.84	544.557	235150	4.1719	3.0218e-05	***
poly(log(Scale), 2)2:SurfaceUnstable:VisionEyesClosed:AgeGroupYoung:CoP_dAlpha_diff_OS	1353.58	544.557	235150	2.48565	0.0129322	*
Interactions with interactions with indices of postural control for Original CoP PED Series
Mean (CoP_Mean)
TypeOriginal:CoP_Mean	395.458	62.007	198179	6.37763	1.80245e-10	***
poly(log(Scale), 2)1:TypeOriginal:CoP_Mean	10787.3	30071.8	235150	0.358718	0.719806
poly(log(Scale), 2)2:TypeOriginal:CoP_Mean	-104334	30071.8	235150	-3.4695	0.000521523	***
SurfaceUnstable:TypeOriginal:CoP_Mean	-331.149	70.6467	191515	-4.68739	2.76895e-06	***
poly(log(Scale), 2)1:SurfaceUnstable:TypeOriginal:CoP_Mean	11808.7	34261.8	235150	0.344661	0.73035
poly(log(Scale), 2)2:SurfaceUnstable:TypeOriginal:CoP_Mean	75091.7	34261.9	235150	2.1917	0.0284021	*
VisionEyesClosed:TypeOriginal:CoP_Mean	-444.599	66.2202	196624	-6.71394	1.89951e-11	***
poly(log(Scale), 2)1:VisionEyesClosed:TypeOriginal:CoP_Mean	-12703.3	32115.1	235150	-0.395555	0.692434
poly(log(Scale), 2)2:VisionEyesClosed:TypeOriginal:CoP_Mean	101597	32115.1	235150	3.16354	0.00155884	***
SurfaceUnstable:VisionEyesClosed:TypeOriginal:CoP_Mean	253.903	74.8775	190528	3.39092	0.000696737	***
poly(log(Scale), 2)1:SurfaceUnstable:VisionEyesClosed:TypeOriginal:CoP_Mean	-38446.9	36313.6	235150	-1.05875	0.289717
poly(log(Scale), 2)2:SurfaceUnstable:VisionEyesClosed:TypeOriginal:CoP_Mean	-81703.4	36313.7	235150	-2.24993	0.024454	*
AgeGroupYoung:TypeOriginal:CoP_Mean	-603.273	71.2765	213548	-8.46385	2.60298e-17	***
poly(log(Scale), 2)1:AgeGroupYoung:TypeOriginal:CoP_Mean	-66309.7	34567.3	235150	-1.91828	0.0550767	MS
poly(log(Scale), 2)2:AgeGroupYoung:TypeOriginal:CoP_Mean	79585.4	34567.3	235150	2.30233	0.0213172	*
SurfaceUnstable:AgeGroupYoung:TypeOriginal:CoP_Mean	443.409	87.2914	212876	5.07965	3.78458e-07	***
poly(log(Scale), 2)1:SurfaceUnstable:AgeGroupYoung:TypeOriginal:CoP_Mean	-28394.6	42334.1	235150	-0.670727	0.502395
poly(log(Scale), 2)2:SurfaceUnstable:AgeGroupYoung:TypeOriginal:CoP_Mean	-145876	42334.1	235150	-3.44583	0.000569408	***
VisionEyesClosed:AgeGroupYoung:TypeOriginal:CoP_Mean	660.259	80.8109	213035	8.17042	3.08988e-16	***
poly(log(Scale), 2)1:VisionEyesClosed:AgeGroupYoung:TypeOriginal:CoP_Mean	7703.21	39191.2	235150	0.196555	0.844176
poly(log(Scale), 2)2:VisionEyesClosed:AgeGroupYoung:TypeOriginal:CoP_Mean	-147915	39191.2	235150	-3.7742	0.000160565	***
SurfaceUnstable:VisionEyesClosed:AgeGroupYoung:TypeOriginal:CoP_Mean	-466.352	96.6518	211746	-4.82507	1.40048e-06	***
poly(log(Scale), 2)1:SurfaceUnstable:VisionEyesClosed:AgeGroupYoung:TypeOriginal:CoP_Mean	99033.3	46873.6	235150	2.11277	0.0346213	*
poly(log(Scale), 2)2:SurfaceUnstable:VisionEyesClosed:AgeGroupYoung:TypeOriginal:CoP_Mean	221599	46873.7	235150	4.72758	2.27345e-06	***
Standard Deviation (CoP_SD)
TypeOriginal:CoP_SD	250.978	40.626	199804	6.17777	6.51383e-10	***
poly(log(Scale), 2)1:TypeOriginal:CoP_SD	2692.52	19702.6	235150	0.136658	0.891301
poly(log(Scale), 2)2:TypeOriginal:CoP_SD	-73301.5	19702.6	235150	-3.72041	0.000198949	***
SurfaceUnstable:TypeOriginal:CoP_SD	-211.078	46.5203	193427	-4.53733	5.70053e-06	***
poly(log(Scale), 2)1:SurfaceUnstable:TypeOriginal:CoP_SD	7937.69	22561.2	235150	0.35183	0.724966
poly(log(Scale), 2)2:SurfaceUnstable:TypeOriginal:CoP_SD	50251.7	22561.2	235150	2.22735	0.0259245	*
VisionEyesClosed:TypeOriginal:CoP_SD	-315.278	43.7989	198991	-7.19829	6.11841e-13	***
poly(log(Scale), 2)1:VisionEyesClosed:TypeOriginal:CoP_SD	-17472.8	21241.4	235150	-0.822585	0.410745
poly(log(Scale), 2)2:VisionEyesClosed:TypeOriginal:CoP_SD	70887	21241.4	235150	3.33722	0.000846352	***
SurfaceUnstable:VisionEyesClosed:TypeOriginal:CoP_SD	179.842	49.7265	193281	3.61662	0.000298547	***
poly(log(Scale), 2)1:SurfaceUnstable:VisionEyesClosed:TypeOriginal:CoP_SD	-15043.2	24116.1	235150	-0.623784	0.53277
poly(log(Scale), 2)2:SurfaceUnstable:VisionEyesClosed:TypeOriginal:CoP_SD	-55048.4	24116.1	235150	-2.28264	0.0224522	*
AgeGroupYoung:TypeOriginal:CoP_SD	-362.877	46.6969	214856	-7.7709	7.827e-15	***
poly(log(Scale), 2)1:AgeGroupYoung:TypeOriginal:CoP_SD	-44138.5	22646.8	235150	-1.949	0.051297	MS
poly(log(Scale), 2)2:AgeGroupYoung:TypeOriginal:CoP_SD	51162.7	22646.8	235150	2.25916	0.0238743	*
SurfaceUnstable:AgeGroupYoung:TypeOriginal:CoP_SD	281.109	58.3478	215239	4.81781	1.45243e-06	***
poly(log(Scale), 2)1:SurfaceUnstable:AgeGroupYoung:TypeOriginal:CoP_SD	-10332.8	28297.2	235150	-0.365153	0.714997
poly(log(Scale), 2)2:SurfaceUnstable:AgeGroupYoung:TypeOriginal:CoP_SD	-94931.1	28297.2	235150	-3.35479	0.000794383	***
VisionEyesClosed:AgeGroupYoung:TypeOriginal:CoP_SD	415.599	53.9628	215198	7.70157	1.34972e-14	***
poly(log(Scale), 2)1:VisionEyesClosed:AgeGroupYoung:TypeOriginal:CoP_SD	12597.4	26170.6	235150	0.481358	0.630262
poly(log(Scale), 2)2:VisionEyesClosed:AgeGroupYoung:TypeOriginal:CoP_SD	-92885	26170.6	235150	-3.54921	0.00038646	***
SurfaceUnstable:VisionEyesClosed:AgeGroupYoung:TypeOriginal:CoP_SD	-303.218	65.5167	214762	-4.6281	3.69252e-06	***
poly(log(Scale), 2)1:SurfaceUnstable:VisionEyesClosed:AgeGroupYoung:TypeOriginal:CoP_SD	54309.2	31773.9	235150	1.70924	0.0874077	MS
poly(log(Scale), 2)2:SurfaceUnstable:VisionEyesClosed:AgeGroupYoung:TypeOriginal:CoP_SD	146136	31773.9	235150	4.59926	4.24221e-06	***
Root Mean Square Estimate (CoP_RMSE)
TypeOriginal:CoP_RMSE	-464.681	73.9859	198469	-6.28067	3.37817e-10	***
poly(log(Scale), 2)1:TypeOriginal:CoP_RMSE	-9093.65	35881.3	235150	-0.253437	0.799931
poly(log(Scale), 2)2:TypeOriginal:CoP_RMSE	128340	35881.3	235150	3.5768	0.000347892	***
SurfaceUnstable:TypeOriginal:CoP_RMSE	388.658	84.438	191901	4.60288	4.16953e-06	***
poly(log(Scale), 2)1:SurfaceUnstable:TypeOriginal:CoP_RMSE	-15655.8	40950.3	235150	-0.382313	0.702229
poly(log(Scale), 2)2:SurfaceUnstable:TypeOriginal:CoP_RMSE	-90948.4	40950.3	235150	-2.22095	0.0263555	*
VisionEyesClosed:TypeOriginal:CoP_RMSE	538.125	79.1858	197092	6.79573	1.08071e-11	***
poly(log(Scale), 2)1:VisionEyesClosed:TypeOriginal:CoP_RMSE	18524	38403.1	235150	0.482358	0.629552
poly(log(Scale), 2)2:VisionEyesClosed:TypeOriginal:CoP_RMSE	-124415	38403.1	235150	-3.23971	0.00119668	***
SurfaceUnstable:VisionEyesClosed:TypeOriginal:CoP_RMSE	-304.033	89.6755	191128	-3.39037	0.000698125	***
poly(log(Scale), 2)1:SurfaceUnstable:VisionEyesClosed:TypeOriginal:CoP_RMSE	42190.3	43490.3	235150	0.970108	0.331993
poly(log(Scale), 2)2:SurfaceUnstable:VisionEyesClosed:TypeOriginal:CoP_RMSE	99232.4	43490.3	235150	2.28171	0.0225072	*
AgeGroupYoung:TypeOriginal:CoP_RMSE	700.673	84.9277	213701	8.25023	1.58977e-16	***
poly(log(Scale), 2)1:AgeGroupYoung:TypeOriginal:CoP_RMSE	78882.3	41187.8	235150	1.91519	0.0554698	MS
poly(log(Scale), 2)2:AgeGroupYoung:TypeOriginal:CoP_RMSE	-95182	41187.8	235150	-2.31093	0.0208377	*
SurfaceUnstable:AgeGroupYoung:TypeOriginal:CoP_RMSE	-519.356	104.704	213418	-4.96025	7.0456e-07	***
poly(log(Scale), 2)1:SurfaceUnstable:AgeGroupYoung:TypeOriginal:CoP_RMSE	30650.9	50778.5	235150	0.603619	0.546097
poly(log(Scale), 2)2:SurfaceUnstable:AgeGroupYoung:TypeOriginal:CoP_RMSE	174603	50778.5	235150	3.43852	0.000585006	***
VisionEyesClosed:AgeGroupYoung:TypeOriginal:CoP_RMSE	-776.688	96.7598	213416	-8.02697	1.00415e-15	***
poly(log(Scale), 2)1:VisionEyesClosed:AgeGroupYoung:TypeOriginal:CoP_RMSE	-12614.8	46926	235150	-0.268824	0.788065
poly(log(Scale), 2)2:VisionEyesClosed:AgeGroupYoung:TypeOriginal:CoP_RMSE	174975	46926	235150	3.72873	0.00019249	***
SurfaceUnstable:VisionEyesClosed:AgeGroupYoung:TypeOriginal:CoP_RMSE	547.977	116.344	212460	4.70995	2.47932e-06	***
poly(log(Scale), 2)1:SurfaceUnstable:VisionEyesClosed:AgeGroupYoung:TypeOriginal:CoP_RMSE	-114683	56424.1	235150	-2.03252	0.042102	*
poly(log(Scale), 2)2:SurfaceUnstable:VisionEyesClosed:AgeGroupYoung:TypeOriginal:CoP_RMSE	-266326	56424.1	235150	-4.72007	2.35896e-06	***
Sample Entropy (CoP_SampEn)
TypeOriginal:CoP_SampEn	-0.00904294	0.0111044	235139	-0.814354	0.415443
poly(log(Scale), 2)1:TypeOriginal:CoP_SampEn	26.8492	5.38537	235150	4.98559	6.18172e-07	***
poly(log(Scale), 2)2:TypeOriginal:CoP_SampEn	-3.68047	5.38537	235150	-0.683421	0.494341
SurfaceUnstable:TypeOriginal:CoP_SampEn	0.00240034	0.0227318	235186	0.105594	0.915905
poly(log(Scale), 2)1:SurfaceUnstable:TypeOriginal:CoP_SampEn	-6.9325	11.0243	235150	-0.628836	0.529457
poly(log(Scale), 2)2:SurfaceUnstable:TypeOriginal:CoP_SampEn	-46.5358	11.0243	235150	-4.22119	2.43109e-05	***
VisionEyesClosed:TypeOriginal:CoP_SampEn	-0.0718688	0.0163534	235188	-4.39472	1.10965e-05	***
poly(log(Scale), 2)1:VisionEyesClosed:TypeOriginal:CoP_SampEn	-10.8142	7.931	235150	-1.36353	0.172716
poly(log(Scale), 2)2:VisionEyesClosed:TypeOriginal:CoP_SampEn	1.54272	7.931	235150	0.194517	0.845771
SurfaceUnstable:VisionEyesClosed:TypeOriginal:CoP_SampEn	0.0568257	0.0321684	235180	1.7665	0.0773125	MS
poly(log(Scale), 2)1:SurfaceUnstable:VisionEyesClosed:TypeOriginal:CoP_SampEn	62.0529	15.6009	235150	3.97753	6.9655e-05	***
poly(log(Scale), 2)2:SurfaceUnstable:VisionEyesClosed:TypeOriginal:CoP_SampEn	89.8144	15.6009	235150	5.75702	8.57175e-09	***
AgeGroupYoung:TypeOriginal:CoP_SampEn	0.0663893	0.013848	235195	4.79413	1.63483e-06	***
poly(log(Scale), 2)1:AgeGroupYoung:TypeOriginal:CoP_SampEn	14.6471	6.71595	235150	2.18095	0.0291882	*
poly(log(Scale), 2)2:AgeGroupYoung:TypeOriginal:CoP_SampEn	11.9623	6.71595	235150	1.78117	0.0748856	MS
SurfaceUnstable:AgeGroupYoung:TypeOriginal:CoP_SampEn	0.104399	0.0300109	235176	3.47871	0.000503915	***
poly(log(Scale), 2)1:SurfaceUnstable:AgeGroupYoung:TypeOriginal:CoP_SampEn	39.9914	14.5545	235150	2.7477	0.00600196	**
poly(log(Scale), 2)2:SurfaceUnstable:AgeGroupYoung:TypeOriginal:CoP_SampEn	36.937	14.5545	235150	2.53783	0.0111547	*
VisionEyesClosed:AgeGroupYoung:TypeOriginal:CoP_SampEn	-0.0607329	0.020909	235198	-2.90463	0.00367719	***
poly(log(Scale), 2)1:VisionEyesClosed:AgeGroupYoung:TypeOriginal:CoP_SampEn	-30.8738	10.1403	235150	-3.04466	0.00232969	***
poly(log(Scale), 2)2:VisionEyesClosed:AgeGroupYoung:TypeOriginal:CoP_SampEn	-27.0571	10.1403	235150	-2.66827	0.00762478	**
SurfaceUnstable:VisionEyesClosed:AgeGroupYoung:TypeOriginal:CoP_SampEn	-0.311143	0.0443919	235178	-7.00899	2.40687e-12	***
poly(log(Scale), 2)1:SurfaceUnstable:VisionEyesClosed:AgeGroupYoung:TypeOriginal:CoP_SampEn	-108.213	21.5289	235150	-5.02638	5.00197e-07	***
poly(log(Scale), 2)2:SurfaceUnstable:VisionEyesClosed:AgeGroupYoung:TypeOriginal:CoP_SampEn	-102.448	21.5289	235150	-4.75863	1.95028e-06	***
Multiscale Entropy (CoP_MSE)
TypeOriginal:CoP_MSE	-0.205737	0.00775606	235152	-26.526	8.23347e-155	***
poly(log(Scale), 2)1:TypeOriginal:CoP_MSE	-18.3424	3.76149	235150	-4.87636	1.08132e-06	***
poly(log(Scale), 2)2:TypeOriginal:CoP_MSE	7.58337	3.76149	235150	2.01605	0.0437955	*
SurfaceUnstable:TypeOriginal:CoP_MSE	0.179088	0.0110991	235157	16.1354	1.54675e-58	***
poly(log(Scale), 2)1:SurfaceUnstable:TypeOriginal:CoP_MSE	46.8252	5.38277	235150	8.69909	3.36658e-18	***
poly(log(Scale), 2)2:SurfaceUnstable:TypeOriginal:CoP_MSE	17.7711	5.38277	235150	3.30149	0.000961881	***
VisionEyesClosed:TypeOriginal:CoP_MSE	0.0494672	0.010089	235151	4.90309	9.44024e-07	***
poly(log(Scale), 2)1:VisionEyesClosed:TypeOriginal:CoP_MSE	6.11822	4.89289	235150	1.25043	0.211144
poly(log(Scale), 2)2:VisionEyesClosed:TypeOriginal:CoP_MSE	2.74838	4.89289	235150	0.561708	0.574316
SurfaceUnstable:VisionEyesClosed:TypeOriginal:CoP_MSE	-0.115074	0.0150238	235155	-7.65944	1.87454e-14	***
poly(log(Scale), 2)1:SurfaceUnstable:VisionEyesClosed:TypeOriginal:CoP_MSE	-18.2297	7.28617	235150	-2.50196	0.0123514	*
poly(log(Scale), 2)2:SurfaceUnstable:VisionEyesClosed:TypeOriginal:CoP_MSE	3.00566	7.28617	235150	0.412515	0.679962
AgeGroupYoung:TypeOriginal:CoP_MSE	0.0453768	0.0114626	235148	3.95868	7.53876e-05	***
poly(log(Scale), 2)1:AgeGroupYoung:TypeOriginal:CoP_MSE	13.9605	5.55907	235150	2.5113	0.0120295	*
poly(log(Scale), 2)2:AgeGroupYoung:TypeOriginal:CoP_MSE	11.6044	5.55907	235150	2.08747	0.0368468	*
SurfaceUnstable:AgeGroupYoung:TypeOriginal:CoP_MSE	-0.0865203	0.016227	235154	-5.33188	9.72886e-08	***
poly(log(Scale), 2)1:SurfaceUnstable:AgeGroupYoung:TypeOriginal:CoP_MSE	-36.0277	7.86966	235150	-4.57805	4.69571e-06	***
poly(log(Scale), 2)2:SurfaceUnstable:AgeGroupYoung:TypeOriginal:CoP_MSE	-24.9342	7.86966	235150	-3.16839	0.00153304	***
VisionEyesClosed:AgeGroupYoung:TypeOriginal:CoP_MSE	-0.216329	0.0156238	235151	-13.8461	1.39619e-43	***
poly(log(Scale), 2)1:VisionEyesClosed:AgeGroupYoung:TypeOriginal:CoP_MSE	-27.8034	7.57712	235150	-3.66939	0.000243184	***
poly(log(Scale), 2)2:VisionEyesClosed:AgeGroupYoung:TypeOriginal:CoP_MSE	0.313606	7.57712	235150	0.0413886	0.966986
SurfaceUnstable:VisionEyesClosed:AgeGroupYoung:TypeOriginal:CoP_MSE	0.278702	0.0221881	235156	12.5609	3.55903e-36	***
poly(log(Scale), 2)1:SurfaceUnstable:VisionEyesClosed:AgeGroupYoung:TypeOriginal:CoP_MSE	58.8087	10.7607	235150	5.46516	4.62968e-08	***
poly(log(Scale), 2)2:SurfaceUnstable:VisionEyesClosed:AgeGroupYoung:TypeOriginal:CoP_MSE	17.0105	10.7607	235150	1.58081	0.113924
Monofractal Scaling (CoP_HfGn)
TypeOriginal:CoP_HfGn	0.205627	0.0285376	235161	7.20548	5.80132e-13	***
poly(log(Scale), 2)1:TypeOriginal:CoP_HfGn	29.9823	13.84	235150	2.16635	0.0302857	*
poly(log(Scale), 2)2:TypeOriginal:CoP_HfGn	9.23955	13.84	235150	0.667597	0.504392
SurfaceUnstable:TypeOriginal:CoP_HfGn	0.0617851	0.0413801	235151	1.49311	0.13541
poly(log(Scale), 2)1:SurfaceUnstable:TypeOriginal:CoP_HfGn	49.9403	20.0683	235150	2.48852	0.0128284	*
poly(log(Scale), 2)2:SurfaceUnstable:TypeOriginal:CoP_HfGn	-6.31647	20.0683	235150	-0.314749	0.752953
VisionEyesClosed:TypeOriginal:CoP_HfGn	0.142486	0.0371412	235158	3.83635	0.00012491	***
poly(log(Scale), 2)1:VisionEyesClosed:TypeOriginal:CoP_HfGn	27.2689	18.0125	235150	1.51389	0.130056
poly(log(Scale), 2)2:VisionEyesClosed:TypeOriginal:CoP_HfGn	-20.9612	18.0125	235150	-1.1637	0.244545
SurfaceUnstable:VisionEyesClosed:TypeOriginal:CoP_HfGn	-0.369671	0.0524853	235150	-7.04333	1.8821e-12	***
poly(log(Scale), 2)1:SurfaceUnstable:VisionEyesClosed:TypeOriginal:CoP_HfGn	-93.169	25.454	235150	-3.66029	0.00025199	***
poly(log(Scale), 2)2:SurfaceUnstable:VisionEyesClosed:TypeOriginal:CoP_HfGn	15.9299	25.454	235150	0.625832	0.531426
AgeGroupYoung:TypeOriginal:CoP_HfGn	0.150044	0.0368159	235155	4.07553	4.59251e-05	***
poly(log(Scale), 2)1:AgeGroupYoung:TypeOriginal:CoP_HfGn	51.1676	17.8548	235150	2.86576	0.00416043	***
poly(log(Scale), 2)2:AgeGroupYoung:TypeOriginal:CoP_HfGn	-1.95161	17.8548	235150	-0.109304	0.912961
SurfaceUnstable:AgeGroupYoung:TypeOriginal:CoP_HfGn	-0.322804	0.0518683	235152	-6.22354	4.86869e-10	***
poly(log(Scale), 2)1:SurfaceUnstable:AgeGroupYoung:TypeOriginal:CoP_HfGn	-122.7	25.1548	235150	-4.87781	1.07338e-06	***
poly(log(Scale), 2)2:SurfaceUnstable:AgeGroupYoung:TypeOriginal:CoP_HfGn	-11.4627	25.1548	235150	-0.455686	0.648616
VisionEyesClosed:AgeGroupYoung:TypeOriginal:CoP_HfGn	-0.584673	0.0495698	235154	-11.795	4.23178e-32	***
poly(log(Scale), 2)1:VisionEyesClosed:AgeGroupYoung:TypeOriginal:CoP_HfGn	-136.965	24.0401	235150	-5.69738	1.21806e-08	***
poly(log(Scale), 2)2:VisionEyesClosed:AgeGroupYoung:TypeOriginal:CoP_HfGn	14.4535	24.0401	235150	0.601227	0.547689
SurfaceUnstable:VisionEyesClosed:AgeGroupYoung:TypeOriginal:CoP_HfGn	0.669951	0.0680927	235151	9.83881	7.73913e-23	***
poly(log(Scale), 2)1:SurfaceUnstable:VisionEyesClosed:AgeGroupYoung:TypeOriginal:CoP_HfGn	179.473	33.0232	235150	5.43477	5.49224e-08	***
poly(log(Scale), 2)2:SurfaceUnstable:VisionEyesClosed:AgeGroupYoung:TypeOriginal:CoP_HfGn	-10.3377	33.0232	235150	-0.313044	0.754247
Difference of Monofractal Scaling from Shuffled Surrogates (CoP_HfGn_diff_OS)
TypeOriginal:CoP_HfGn_diff_OS	-0.115257	0.023837	235155	-4.83523	1.33073e-06	***
poly(log(Scale), 2)1:TypeOriginal:CoP_HfGn_diff_OS	-11.5212	11.5603	235150	-0.996618	0.318951
poly(log(Scale), 2)2:TypeOriginal:CoP_HfGn_diff_OS	-5.04914	11.5603	235150	-0.436764	0.662283
SurfaceUnstable:TypeOriginal:CoP_HfGn_diff_OS	0.0408416	0.0323909	235151	1.2609	0.207347
poly(log(Scale), 2)1:SurfaceUnstable:TypeOriginal:CoP_HfGn_diff_OS	-4.24311	15.7087	235150	-0.270111	0.787075
poly(log(Scale), 2)2:SurfaceUnstable:TypeOriginal:CoP_HfGn_diff_OS	8.03572	15.7087	235150	0.511545	0.60897
VisionEyesClosed:TypeOriginal:CoP_HfGn_diff_OS	-0.125365	0.0316061	235149	-3.96648	7.29632e-05	***
poly(log(Scale), 2)1:VisionEyesClosed:TypeOriginal:CoP_HfGn_diff_OS	-23.9517	15.3281	235150	-1.5626	0.118148
poly(log(Scale), 2)2:VisionEyesClosed:TypeOriginal:CoP_HfGn_diff_OS	16.2751	15.3281	235150	1.06178	0.288337
SurfaceUnstable:VisionEyesClosed:TypeOriginal:CoP_HfGn_diff_OS	0.285816	0.0426729	235149	6.69784	2.11992e-11	***
poly(log(Scale), 2)1:SurfaceUnstable:VisionEyesClosed:TypeOriginal:CoP_HfGn_diff_OS	64.9572	20.6952	235150	3.13875	0.00169691	***
poly(log(Scale), 2)2:SurfaceUnstable:VisionEyesClosed:TypeOriginal:CoP_HfGn_diff_OS	15.0886	20.6952	235150	0.729085	0.46595
AgeGroupYoung:TypeOriginal:CoP_HfGn_diff_OS	-0.0544694	0.0299741	235153	-1.81721	0.0691856	MS
poly(log(Scale), 2)1:AgeGroupYoung:TypeOriginal:CoP_HfGn_diff_OS	-26.0587	14.5367	235150	-1.79262	0.0730351	MS
poly(log(Scale), 2)2:AgeGroupYoung:TypeOriginal:CoP_HfGn_diff_OS	2.30322	14.5367	235150	0.158442	0.874109
SurfaceUnstable:AgeGroupYoung:TypeOriginal:CoP_HfGn_diff_OS	0.152703	0.0406096	235151	3.76027	0.000169768	***
poly(log(Scale), 2)1:SurfaceUnstable:AgeGroupYoung:TypeOriginal:CoP_HfGn_diff_OS	60.4019	19.6946	235150	3.06693	0.00216298	***
poly(log(Scale), 2)2:SurfaceUnstable:AgeGroupYoung:TypeOriginal:CoP_HfGn_diff_OS	7.47785	19.6946	235150	0.37969	0.704176
VisionEyesClosed:AgeGroupYoung:TypeOriginal:CoP_HfGn_diff_OS	0.263179	0.0408945	235148	6.43556	1.23256e-10	***
poly(log(Scale), 2)1:VisionEyesClosed:AgeGroupYoung:TypeOriginal:CoP_HfGn_diff_OS	69.9828	19.8328	235150	3.52865	0.000417772	***
poly(log(Scale), 2)2:VisionEyesClosed:AgeGroupYoung:TypeOriginal:CoP_HfGn_diff_OS	-18.3178	19.8328	235150	-0.923613	0.355689
SurfaceUnstable:VisionEyesClosed:AgeGroupYoung:TypeOriginal:CoP_HfGn_diff_OS	-0.289296	0.0553892	235148	-5.22298	1.76218e-07	***
poly(log(Scale), 2)1:SurfaceUnstable:VisionEyesClosed:AgeGroupYoung:TypeOriginal:CoP_HfGn_diff_OS	-73.1382	26.8623	235150	-2.72271	0.00647543	**
poly(log(Scale), 2)2:SurfaceUnstable:VisionEyesClosed:AgeGroupYoung:TypeOriginal:CoP_HfGn_diff_OS	-12.9162	26.8623	235150	-0.480829	0.630639
Mulifractality (CoP_dAlpha)
TypeOriginal:CoP_dAlpha	1.18981	0.599212	235145	1.98563	0.0470759	*
poly(log(Scale), 2)1:TypeOriginal:CoP_dAlpha	-263.936	290.602	235150	-0.90824	0.363752
poly(log(Scale), 2)2:TypeOriginal:CoP_dAlpha	-650.235	290.602	235150	-2.23754	0.0252518	*
SurfaceUnstable:TypeOriginal:CoP_dAlpha	1.29973	0.815383	235197	1.59401	0.110934
poly(log(Scale), 2)1:SurfaceUnstable:TypeOriginal:CoP_dAlpha	1230.23	395.44	235150	3.11104	0.00186451	***
poly(log(Scale), 2)2:SurfaceUnstable:TypeOriginal:CoP_dAlpha	911.63	395.44	235150	2.30536	0.0211474	*
VisionEyesClosed:TypeOriginal:CoP_dAlpha	6.50396	0.744629	235159	8.73449	2.46319e-18	***
poly(log(Scale), 2)1:VisionEyesClosed:TypeOriginal:CoP_dAlpha	2496.58	361.126	235150	6.91333	4.74607e-12	***
poly(log(Scale), 2)2:VisionEyesClosed:TypeOriginal:CoP_dAlpha	805.768	361.126	235150	2.23127	0.0256644	*
SurfaceUnstable:VisionEyesClosed:TypeOriginal:CoP_dAlpha	-0.93982	1.04397	235194	-0.900239	0.367994
poly(log(Scale), 2)1:SurfaceUnstable:VisionEyesClosed:TypeOriginal:CoP_dAlpha	-1563.87	506.297	235150	-3.08884	0.0020096	***
poly(log(Scale), 2)2:SurfaceUnstable:VisionEyesClosed:TypeOriginal:CoP_dAlpha	-51.3926	506.297	235150	-0.101507	0.919148
AgeGroupYoung:TypeOriginal:CoP_dAlpha	4.22379	0.921938	235145	4.58143	4.62047e-06	***
poly(log(Scale), 2)1:AgeGroupYoung:TypeOriginal:CoP_dAlpha	991.878	447.116	235150	2.21839	0.0265292	*
poly(log(Scale), 2)2:AgeGroupYoung:TypeOriginal:CoP_dAlpha	517.957	447.116	235150	1.15844	0.246686
SurfaceUnstable:AgeGroupYoung:TypeOriginal:CoP_dAlpha	-6.90833	1.21572	235166	-5.6825	1.32895e-08	***
poly(log(Scale), 2)1:SurfaceUnstable:AgeGroupYoung:TypeOriginal:CoP_dAlpha	-2505.24	589.593	235150	-4.24909	2.1472e-05	***
poly(log(Scale), 2)2:SurfaceUnstable:AgeGroupYoung:TypeOriginal:CoP_dAlpha	-1038.07	589.593	235150	-1.76066	0.0782973	MS
VisionEyesClosed:AgeGroupYoung:TypeOriginal:CoP_dAlpha	-6.86931	1.18607	235151	-5.79166	6.97806e-09	***
poly(log(Scale), 2)1:VisionEyesClosed:AgeGroupYoung:TypeOriginal:CoP_dAlpha	-2638.05	575.212	235150	-4.58621	4.51592e-06	***
poly(log(Scale), 2)2:VisionEyesClosed:AgeGroupYoung:TypeOriginal:CoP_dAlpha	-1704.19	575.212	235150	-2.96271	0.00304974	***
SurfaceUnstable:VisionEyesClosed:AgeGroupYoung:TypeOriginal:CoP_dAlpha	2.51866	1.58713	235166	1.58693	0.112531
poly(log(Scale), 2)1:SurfaceUnstable:VisionEyesClosed:AgeGroupYoung:TypeOriginal:CoP_dAlpha	1449.69	769.718	235150	1.8834	0.0596478	MS
poly(log(Scale), 2)2:SurfaceUnstable:VisionEyesClosed:AgeGroupYoung:TypeOriginal:CoP_dAlpha	159.586	769.718	235150	0.20733	0.835752
Difference of Mulifractality from IAAFT Surrogates (CoP_dAlpha_diff_OS)
TypeOriginal:CoP_dAlpha_diff_OS	-1.24787	0.599232	235146	-2.08245	0.0373022	*
poly(log(Scale), 2)1:TypeOriginal:CoP_dAlpha_diff_OS	244.066	290.612	235150	0.839835	0.401002
poly(log(Scale), 2)2:TypeOriginal:CoP_dAlpha_diff_OS	648.912	290.612	235150	2.23291	0.0255555	*
SurfaceUnstable:TypeOriginal:CoP_dAlpha_diff_OS	-1.2448	0.815027	235197	-1.52731	0.126684
poly(log(Scale), 2)1:SurfaceUnstable:TypeOriginal:CoP_dAlpha_diff_OS	-1214.05	395.267	235150	-3.07146	0.00213039	***
poly(log(Scale), 2)2:SurfaceUnstable:TypeOriginal:CoP_dAlpha_diff_OS	-908.953	395.267	235150	-2.29959	0.0214722	*
VisionEyesClosed:TypeOriginal:CoP_dAlpha_diff_OS	-6.43918	0.745358	235160	-8.63904	5.70305e-18	***
poly(log(Scale), 2)1:VisionEyesClosed:TypeOriginal:CoP_dAlpha_diff_OS	-2487.91	361.479	235150	-6.88259	5.89189e-12	***
poly(log(Scale), 2)2:VisionEyesClosed:TypeOriginal:CoP_dAlpha_diff_OS	-824.413	361.479	235150	-2.28066	0.0225692	*
SurfaceUnstable:VisionEyesClosed:TypeOriginal:CoP_dAlpha_diff_OS	0.792214	1.04418	235194	0.758693	0.448037
poly(log(Scale), 2)1:SurfaceUnstable:VisionEyesClosed:TypeOriginal:CoP_dAlpha_diff_OS	1548.87	506.402	235150	3.05859	0.00222407	***
poly(log(Scale), 2)2:SurfaceUnstable:VisionEyesClosed:TypeOriginal:CoP_dAlpha_diff_OS	79.1545	506.402	235150	0.156308	0.875791
AgeGroupYoung:TypeOriginal:CoP_dAlpha_diff_OS	-4.17739	0.922972	235146	-4.52602	6.0135e-06	***
poly(log(Scale), 2)1:AgeGroupYoung:TypeOriginal:CoP_dAlpha_diff_OS	-951.881	447.618	235150	-2.12655	0.0334585	*
poly(log(Scale), 2)2:AgeGroupYoung:TypeOriginal:CoP_dAlpha_diff_OS	-495.695	447.618	235150	-1.10741	0.268118
SurfaceUnstable:AgeGroupYoung:TypeOriginal:CoP_dAlpha_diff_OS	6.83798	1.21562	235167	5.62508	1.85629e-08	***
poly(log(Scale), 2)1:SurfaceUnstable:AgeGroupYoung:TypeOriginal:CoP_dAlpha_diff_OS	2464.18	589.545	235150	4.17979	2.91884e-05	***
poly(log(Scale), 2)2:SurfaceUnstable:AgeGroupYoung:TypeOriginal:CoP_dAlpha_diff_OS	1018.69	589.545	235150	1.72793	0.0840024	MS
VisionEyesClosed:AgeGroupYoung:TypeOriginal:CoP_dAlpha_diff_OS	6.82952	1.18816	235152	5.74798	9.0426e-09	***
poly(log(Scale), 2)1:VisionEyesClosed:AgeGroupYoung:TypeOriginal:CoP_dAlpha_diff_OS	2613.75	576.226	235150	4.53597	5.73663e-06	***
poly(log(Scale), 2)2:VisionEyesClosed:AgeGroupYoung:TypeOriginal:CoP_dAlpha_diff_OS	1707.9	576.226	235150	2.96394	0.00303754	***
SurfaceUnstable:VisionEyesClosed:AgeGroupYoung:TypeOriginal:CoP_dAlpha_diff_OS	-2.3983	1.58796	235167	-1.5103	0.130968
poly(log(Scale), 2)1:SurfaceUnstable:VisionEyesClosed:AgeGroupYoung:TypeOriginal:CoP_dAlpha_diff_OS	-1416.72	770.12	235150	-1.83961	0.0658261	MS
poly(log(Scale), 2)2:SurfaceUnstable:VisionEyesClosed:AgeGroupYoung:TypeOriginal:CoP_dAlpha_diff_OS	-177.14	770.12	235150	-0.230016	0.818079
